# *FT*-like genes in Cannabis and hops: sex specific expression and copy-number variation may explain flowering time variation

**DOI:** 10.1101/2024.10.04.616617

**Authors:** Caroline A. Dowling, Todd P. Michael, Paul F. McCabe, Susanne Schilling, Rainer Melzer

## Abstract

*Cannabis sativa* is a fascinating, yet under-researched, species. To facilitate the global expansion of *C. sativa* cultivation a greater understanding of flowering time control is crucial. The *PEBP* gene family consists of universal promoters and repressors of flowering, with homologs of *FLOWERING LOCUS T* (*FT*) being highly conserved key regulators of flowering. *FT* encodes florigen, and balancing the florigen and anti-florigen signals is key for fine-tuning a crop’s flowering to local climatic conditions. Here, we provide an in-depth characterisation of the *PEBP* gene family in *C. sativa* and the closely related species *H. lupulus.* Phylogenetic analysis reveals expansion of *FT* and *TFL1/CEN* clades in the Cannabaceae. The retention of the duplicated *PEBP* genes likely has functional significance with divergent sequences and expression patterns hinting at signatures of sub-functionalisation. We speculate that duplicated *PEBP* genes have been crucial to the evolution of photoperiod insensitivity and sexually dimorphic flowering in *C. sativa* and harnessing the available genetic variation for these traits will be key for establishing this future crop.
