## Supplementary tables for "*FT*-like genes in Cannabis and hops: sex specific expression and copy-number variation may explain flowering time variation"

### Sheet: TableS1
Table S1. C. sativa genomes analysed in this study.
Accession	Abbreviation	Sex	Flowering phenotype	Category	Chemotype	Reference
CBDRx	CBDRx	female	n/a	drug-type	3(?)	Grassa et al., 2021
FINOLA	FIN	male	Photoperiod-insensitive	grain	3	Schilling et al., 2023
BooneCounty/Iowa Feral #22, G 33332	BCM	male	Days to flower male (73d) female (89d)	feral	3	https://npgsweb.ars-grin.gov/gringlobal/accessiondetail?id=2137398
GoldenRedwood	GRM	male	Days to flower male (65d) female (71d). Day neutrality (0.10345)	CBD	3	https://npgsweb.ars-grin.gov/gringlobal/accessiondetail?id=2137360
Kompolti	KOMP	male	own data (maybe not same accession)	fibre	3	own data
Ace High 3-2	AH3M	male	n/a	drug-type	1	n/a
BoAx	BOAX	female	Days to flower male (71d) female (84d)	CBD	3	https://npgsweb.ars-grin.gov/gringlobal/accessiondetail?id=2137357
Santhica-27	SAN2	monoecious	Days to flower male (73d) female (89d)	fibre	4	https://npgsweb.ars-grin.gov/gringlobal/accessiondetail?id=2137398
KCDora	KCDv	monoecious	n/a	CBD	3	n/a
White Widow	WHW	female	n/a	drug-type	1	n/a

### Sheet: TableS2
Table S2. Analysis of blast hits for PEBP-like genes in H. lupulus.
			scaffold	raw hit location		increase genomic range
CsPEBP	cs10_ID	HlPEBP	hit	start	end	start	end	length	NCBI CDD PEBP domain?	Augustus protein	softberry protein	which prediction to use	length of protein used	start codon?	intact PEBP domain?	expression in HopBase?	coverage (normalised coverage ((bedcov/length)/average-bam-coverage))	coverage (normalised coverage ((bedcov/length)/average-bam-coverage))	include in tree?	strand	GFF-transcript-ID	manually_added_to_GFF?	manually added to synteny plot input?	comment
CsCEN1	LOC115697843	HlCEN1	Scaffold_1533	167742894	167742670	167741670	167744500	2830	yes	aug and SB idenitcal	aug and SB idenitcal	softberry	175	yes	yes	yes	1.68376	1.42721	yes	"-"	MSTRG.10950.1.p1	no	incorrect blastp hit was retained in links file with low coverage so replaced with correct transcript ID	idenitcal to Scaffold_1533:126327191..126330017
CsCEN2	LOC115715658	HlCEN2	Scaffold_24	294224847	294224640	294223640	294226524	2884	yes	no start, 145AA	fine, 6AA deletion in AA not known for function	softberry	169	yes	yes	yes	1.39454	1.24821	yes	"-"	MSTRG.34379.1.p1	no
CsCEN3	LOC115715930	HlCEN3	Scaffold_24	295574708	295574932	295573708	295576581	2873	yes	fine	fine	softberry	183	yes	yes	yes	1.81313	1.5947	yes	"+"	MSTRG.34391.1.p1	no	correct in blastp output, missing from links file so manually added in
CsCEN4	LOC115720824	HlCEN4	Scaffold_77	310346440	310346645	310345440	310351548	6108	yes	fine	missing first 3AA so no start	augustus	172	yes	yes	no	2.12619	1.93822	yes	"+"	MSTRG.64740.1.p1	yes
CsFT1	LOC115700781	HlFT1	Scaffold_73	291411525	291411453	291410453	291414242	3789	yes	aug and SB idenitcal	aug and SB idenitcal	softberry	177	yes	yes	yes	1.87224	1.6735	yes	"-"	MSTRG.51968.1.p1	no
CsFT2a	LOC115709185	HlFT2b	Scaffold_1533	406645347	406645267	406644267	406647760	3493	yes	two prediction, t1 173 t2 171	aug and SB idenitcal	softberry	173	yes	yes	yes	2.03554	2.0842	yes	"-"	MSTRG.14226.1.p1	yes
CsFT2b	LOC115709185	HlFT2a	Scaffold_1533	406769438	406769629	406768438	406771911	3473	yes	113AA, missing ~60AA in middle	identical to aug but has full length protein	softberry	170	yes	yes	no	2.06162	1.82421	yes	"+"	MSTRG.14225.1.p1	no	incorrect blastp hit was retained in links file with low coverage so replaced with correct transcript ID
CsFT3	LOC115697736	HlFT3	Scaffold_1533	157967743	157967942	157966743	157969184	2441	yes	none	only 86AA, first two exons, but 87% identical to CsFT3- could the gene be separated onto two contigs? if paired with Scaffold_191:14483503..14488282 it would make a full protein	n/a	n/a	no	no	no	1.83109	1.83927	yes	"+"	MSTRG.10891.1.p1	yes
CsFT4	LOC115696989	HlFT4a	Scaffold_191	14225574	14225356	14224356	14228889	4533	yes	aug and SB idenitcal	aug and SB idenitcal	softberry	175	yes	yes	yes	1.90601	1.81118	yes	"-"	MSTRG.28096.1.p1	yes
CsFT4	LOC115696989	HlFT4b	Scaffold_191	14417416	14417198	14416198	14420480	4282	yes	aug and SB idenitcal	aug and SB idenitcal	softberry	177	yes	yes	yes	1.88878	1.94298	yes	"-"	MSTRG.28100.1.p1	no	second locus so needs to be added
CsMFT1 and CsMFT3	LOC115711426	HlMFT1	Scaffold_76	28194757	28194552	28193552	28196856	3304	yes	fine	missing first 3AA so no start	augustus	172	yes	yes	yes	1.36902	1.62593	yes	"+"	MSTRG.53845.1.p1	no
CsMFT3	LOC115707673	HlMFT2	Scaffold_49	11328316	11328091	11327091	11330936	3845	yes	aug and SB idenitcal	aug and SB idenitcal	softberry	175	yes	yes	yes	1.63935	1.61117	yes	"-"	MSTRG.10003.1.p1	yes
CsTFL1	LOC115708910	HlTFL1	Scaffold_76	15169364	15169551	15168364	15173212	4848	yes	aug and SB idenitcal	aug and SB idenitcal	softberry	172	yes	yes	yes	1.49257	1.18718	yes	"-"	MSTRG.10004.1.p1	yes
			Scaffold_1533	157990966	157991182	157989966	157992182	2216	yes	none	only 43AA, last exon	n/a	n/a	no	no	1 exon	1.68042	1.329	no
			Scaffold_1533	126328191	126328390	126327191	126330017	2826	yes	two prediction, t1 175 t2 181	identical to aug t1	softberry	175	yes	yes	yes	0.10933	0.123412	no					idenitcal to Scaffold_1533:167741670..167744500
			Scaffold_1533	409606581	409606501	409605501	409609018	3517	yes	two prediction, t1 173 t2 171	aug and SB idenitcal	softberry	173	yes	yes	yes	0.096094	0.0856802	no
			Scaffold_1533	409682808	409682998	409681808	409685314	3506	yes	none	108AA, lacking important PEBP domain AA	n/a	n/a	yes	no	no	0.0393082	0.0402792	no
			Scaffold_191	14640143	14640081	14639081	14641145	2064	yes	none	none					1 exon	2.4274	2.4253	no
			Scaffold_191	14651585	14651399	14650399	14652595	2196	yes	none	only 41AA	n/a	n/a	yes	no	no	1.96477	1.83573	no
			Scaffold_191	14484722	14484503	14483503	14488282	4779	yes	none	only 88AA, last two exons, but 86% identical to CsFT3- could the gene be separated onto two contigs? if paired with Scaffold_1533:157966743..157969184 it would make a full protein	n/a	n/a	no	no	yes	1.87407	1.82207	no					LTR/Copia and gypsy in introns
			Scaffold_191	14497008	14496946	14495946	14498427	2481	yes	only 86AA, first two exons	only 87AA, first two exons	n/a	n/a	yes	no	yes	1.71811	1.73429	no
			Scaffold_24	295041581	295041783	295040581	295043483	2902	yes	no start, 150AA	fine	softberry	177	yes	yes	yes	0.630227	0.554543	no
			Scaffold_73	303492645	303492847	303491645	303495627	3982	yes	aug and SB idenitcal	aug and SB idenitcal	softberry	176	yes	yes	yes	0.0538892	0.06745	no				removed from synteny plot highlight, was a blastp hit was retained in links file for HlFT1 but has low coverage so removed
			Scaffold_76	293098	293297	292098	295422	3324	yes	fine	missing first 3AA so no start	augustus	172	yes	yes	no	0.346869	0.333379	no
			Scaffold_76	10802758	10802537	10801537	10806004	4467	yes	155AA last 2 exons seem unaligned	172AA full protein	softberry	172	yes	yes	yes	0.343232	0.31627	no
			Scaffold_77	312955582	312955377	312954377	312960179	5802	yes	fine	missing first 3AA so no start	augustus	172	yes	yes	no	0.142801	0.1514	no

### Sheet: TableS3
Table S3. Gene names and identifiers for species utilised in the analyses.
short_name	gene_ID	gene_name_on_tree_figures	species	accession/cultivar/ecotype
AtATC	AT2G27550.1	AtATC	Arabidopsis thaliana	Col-0
AtBFT	At5g62040.1	AtBFT	Arabidopsis thaliana	Col-0
AtFT	At1g65480.1	AtFT	Arabidopsis thaliana	Col-0
AtMFT	At1g18100.1	AtMFT	Arabidopsis thaliana	Col-0
AtTFL1	At5g03840.1	AtTFL1	Arabidopsis thaliana	Col-0
AtTSF	AT4G20370.1	AtTSF	Arabidopsis thaliana	Col-0
CsCEN1	BCMa.chrX.g457810'	CsCEN1X.B.a	Cannabis sativa	Boone County
CsCEN1	FIN.CsCEN1'	CsCEN1X.F	Cannabis sativa	FINOLA
CsCEN1	KOMPa.chrX.g390630'	CsCEN1X.K.a	Cannabis sativa	Kompolti
CsCEN1	LOC115697843	CsCEN1X.C	Cannabis sativa	CBDRx
CsCEN1	SAN2a.chrX.g681690'	CsCEN1X.S.a	Cannabis sativa	Santhica 27
CsCEN1	SAN2b.chrX.g438610'	CsCEN1X.S.b	Cannabis sativa	Santhica 27
CsCEN1	WHWa.chrX.g518230'	CsCEN1X.W.a	Cannabis sativa	White Widow
CsCEN1	WHWb.chrX.g421490'	CsCEN1X.W.b	Cannabis sativa	White Widow
CsCEN2	BCMa.chr5.g113150'	CsCEN2.B.a	Cannabis sativa	Boone County
CsCEN2	BCMb.chr5.g081710'	CsCEN2.B.b	Cannabis sativa	Boone County
CsCEN2	FIN.CsCEN2'	CsCEN2.F	Cannabis sativa	FINOLA
CsCEN2	KOMPa.chr5.g117280'	CsCEN2.K.a	Cannabis sativa	Kompolti
CsCEN2	KOMPb.chr5.g075820'	CsCEN2.K.b	Cannabis sativa	Kompolti
CsCEN2	LOC115715658	CsCEN2.C	Cannabis sativa	CBDRx
CsCEN2	SAN2a.chr5.g362300'	CsCEN2.S.a	Cannabis sativa	Santhica 27
CsCEN2	SAN2b.chr5.g172930'	CsCEN2.S.b	Cannabis sativa	Santhica 27
CsCEN2	WHWa.chr5.g184130'	CsCEN2.W.a	Cannabis sativa	White Widow
CsCEN2	WHWb.chr5.g097760'	CsCEN2.W.b	Cannabis sativa	White Widow
CsCEN3	BCMa.chr5.g113170'	CsCEN3.B.a	Cannabis sativa	Boone County
CsCEN3	BCMb.chr5.g081770'	CsCEN3.B.b	Cannabis sativa	Boone County
CsCEN3	FIN.CsCEN3'	CsCEN3.F	Cannabis sativa	FINOLA
CsCEN3	KOMPa.chr5.g117360'	CsCEN3.K.a	Cannabis sativa	Kompolti
CsCEN3	KOMPb.chr5.g075920'	CsCEN3.K.b	Cannabis sativa	Kompolti
CsCEN3	LOC115715930	CsCEN3.C	Cannabis sativa	CBDRx
CsCEN3	SAN2a.chr5.g362320'	CsCEN3.S.a	Cannabis sativa	Santhica 27
CsCEN3	SAN2b.chr5.g172910'	CsCEN3.S.b	Cannabis sativa	Santhica 27
CsCEN3	WHWa.chr5.g184260'	CsCEN3.W.a	Cannabis sativa	White Widow
CsCEN3	WHWb.chr5.g097780'	CsCEN3.W.b	Cannabis sativa	White Widow
CsCEN4	BCMa.chr2.g143310'	CsCEN4.B.a	Cannabis sativa	Boone County
CsCEN4	BCMb.chr2.g140260'	CsCEN4.B.b	Cannabis sativa	Boone County
CsCEN4	FIN.CsCEN4'	CsCEN4.F	Cannabis sativa	FINOLA
CsCEN4	KOMPa.chr2.g142520'	CsCEN4.K.a	Cannabis sativa	Kompolti
CsCEN4	KOMPb.chr2.g141790'	CsCEN4.K.b	Cannabis sativa	Kompolti
CsCEN4	LOC115720824	CsCEN4.C	Cannabis sativa	CBDRx
CsCEN4	SAN2a.chr2.g435310'	CsCEN4.S.a	Cannabis sativa	Santhica 27
CsCEN4	SAN2b.chr2.g215690'	CsCEN4.S.b	Cannabis sativa	Santhica 27
CsCEN4	WHWa.chr2.g250120'	CsCEN4.W.a	Cannabis sativa	White Widow
CsCEN4	WHWb.chr2.g126450'	CsCEN4.W.b	Cannabis sativa	White Widow
CsFT1	BCMa.chr8.g336650'	CsFT1b.B.a	Cannabis sativa	Boone County
CsFT1	BCMa.chr8.g336660'	CsFT1a.B.a	Cannabis sativa	Boone County
CsFT1	BCMb.chr8.g239270'	CsFT1a.B.b	Cannabis sativa	Boone County
CsFT1	BCMb.chr8.g239280'	CsFT1b.B.b	Cannabis sativa	Boone County
CsFT1	FIN.CsFT1a'	CsFT1a.F	Cannabis sativa	FINOLA
CsFT1	FIN.CsFT1b'	CsFT1b.F	Cannabis sativa	FINOLA
CsFT1	KOMPa.chr8.g279860'	CsFT1.K.a	Cannabis sativa	Kompolti
CsFT1	KOMPb.chr8.g287050'	CsFT1b.K.b	Cannabis sativa	Kompolti
CsFT1	KOMPb.chr8.g287060'	CsFT1a.K.b	Cannabis sativa	Kompolti
CsFT1	LOC115700781	CsFT1.C	Cannabis sativa	CBDRx
CsFT1	SAN2a.chr8.g554600'	CsFT1.S.a	Cannabis sativa	Santhica 27
CsFT1	SAN2b.chr8.g320860'	CsFT1.S.b	Cannabis sativa	Santhica 27
CsFT1	WHWa.chr8.g400930'	CsFT1.W.a	Cannabis sativa	White Widow
CsFT1	WHWb.chr8.g308210'	CsFT1.W.b	Cannabis sativa	White Widow
CsFT2	BCMa.chrX.g434120'	CsFT2aX.B.a	Cannabis sativa	Boone County
CsFT2	BCMb.chrY.g358350'	CsFT2aY.B.b	Cannabis sativa	Boone County
CsFT2	BCMb.chrY.g365100'	CsFT2cY.B.b	Cannabis sativa	Boone County
CsFT2	BCMb.chrY.g365240'	CsFT2bY.B.b	Cannabis sativa	Boone County
CsFT2	FIN.CsFT2a'	CsFT2a.F	Cannabis sativa	FINOLA
CsFT2	FIN.CsFT2b'	CsFT2b.F	Cannabis sativa	FINOLA
CsFT2	FIN.CsFT2c'	CsFT2c.F	Cannabis sativa	FINOLA
CsFT2	FIN.CsFT2d'	CsFT2d.F	Cannabis sativa	FINOLA
CsFT2	KOMPa.chrX.g410430'	CsFT2aX.K.a	Cannabis sativa	Kompolti
CsFT2	KOMPb.chrY.g379170'	CsFT2aY_2.K.b	Cannabis sativa	Kompolti
CsFT2	KOMPb.chrY.g379180'	CsFT2aY_1.K.b	Cannabis sativa	Kompolti
CsFT2	KOMPb.chrY.g386320'	CsFT2cY.K.b	Cannabis sativa	Kompolti
CsFT2	KOMPb.chrY.g386430'	CsFT2bY.K.b	Cannabis sativa	Kompolti
CsFT2	LOC115709185	CsFT2aX.C	Cannabis sativa	CBDRx
CsFT2	SAN2a.chrX.g706650'	CsFT2aX.S.a	Cannabis sativa	Santhica 27
CsFT2	SAN2b.chrX.g458910'	CsFT2aX.S.b	Cannabis sativa	Santhica 27
CsFT2	WHWa.chrX.g494670'	CsFT2aX.W.a	Cannabis sativa	White Widow
CsFT2	WHWb.chrX.g398970'	CsFT2aX.W.b	Cannabis sativa	White Widow
CsFT3	BCMa.chrX.g457340'	CsFT3X.B.a	Cannabis sativa	Boone County
CsFT3	FIN.CsFT3'	CsFT3X.F	Cannabis sativa	FINOLA
CsFT3	KOMPa.chrX.g391000'	CsFT3X.K.a	Cannabis sativa	Kompolti
CsFT3	LOC115697736	CsFT3X.C	Cannabis sativa	CBDRx
CsFT3	SAN2a.chrX.g682410'	CsFT3X.S.a	Cannabis sativa	Santhica 27
CsFT3	SAN2b.chrX.g439100'	CsFT3X.S.b	Cannabis sativa	Santhica 27
CsFT3	WHWa.chrX.g517630'	CsFT3X.W.a	Cannabis sativa	White Widow
CsFT3	WHWb.chrX.g420850'	CsFT3X.W.b	Cannabis sativa	White Widow
CsFT4	BCMa.chr7.g272650'	CsFT4.B.a	Cannabis sativa	Boone County
CsFT4	BCMb.chr7.g216290'	CsFT4.B.b	Cannabis sativa	Boone County
CsFT4	FIN.CsFT4'	CsFT4.F	Cannabis sativa	FINOLA
CsFT4	KOMPa.chr7.g256190'	CsFT4.K.a	Cannabis sativa	Kompolti
CsFT4	KOMPb.chr7.g223820'	CsFT4.K.b	Cannabis sativa	Kompolti
CsFT4	LOC115696989	CsFT4.C	Cannabis sativa	CBDRx
CsFT4	SAN2a.chr7.g551040'	CsFT4.S.a	Cannabis sativa	Santhica 27
CsFT4	SAN2b.chr7.g317080'	CsFT4.S.b	Cannabis sativa	Santhica 27
CsFT4	WHWa.chr7.g335930'	CsFT4.W.a	Cannabis sativa	White Widow
CsFT4	WHWb.chr7.g268300'	CsFT4.W.b	Cannabis sativa	White Widow
CsMFT1	BCMa.chr3.g185180'	CsMFT1.B.a	Cannabis sativa	Boone County
CsMFT1	BCMb.chr3.g142330'	CsMFT1.B.b	Cannabis sativa	Boone County
CsMFT1	FIN.CsMFT1'	CsMFT1.F	Cannabis sativa	FINOLA
CsMFT1	KOMPa.chr3.g212620'	CsMFT1.K.a	Cannabis sativa	Kompolti
CsMFT1	KOMPb.chr3.g143920'	CsMFT1.K.b	Cannabis sativa	Kompolti
CsMFT1	LOC115711426	CsMFT1.C	Cannabis sativa	CBDRx
CsMFT1	SAN2a.chr3.g437450'	CsMFT1.S.a	Cannabis sativa	Santhica 27
CsMFT1	SAN2b.chr3.g250980'	CsMFT1.S.b	Cannabis sativa	Santhica 27
CsMFT1	WHWa.chr3.g289270'	CsMFT1.W.a	Cannabis sativa	White Widow
CsMFT1	WHWb.chr3.g199140'	CsMFT1.W.b	Cannabis sativa	White Widow
CsMFT2	LOC115711470	CsMFT2.C	Cannabis sativa	CBDRx
CsMFT3	BCMa.chr1.g067050'	CsMFT3.B.a	Cannabis sativa	Boone County
CsMFT3	BCMb.chr1.g062500'	CsMFT3.B.b	Cannabis sativa	Boone County
CsMFT3	FIN.CsMFT3'	CsMFT3.F	Cannabis sativa	FINOLA
CsMFT3	KOMPa.chr1.g097820'	CsMFT3.K.a	Cannabis sativa	Kompolti
CsMFT3	KOMPb.chr1.g032140'	CsMFT3.K.b	Cannabis sativa	Kompolti
CsMFT3	LOC115707673	CsMFT3.C	Cannabis sativa	CBDRx
CsMFT3	SAN2a.chr1.g342150'	CsMFT3.S.a	Cannabis sativa	Santhica 27
CsMFT3	SAN2b.chr1.g136150'	CsMFT3.S.b	Cannabis sativa	Santhica 27
CsMFT3	WHWa.chr1.g136890'	CsMFT3.W.a	Cannabis sativa	White Widow
CsMFT3	WHWb.chr1.g052290'	CsMFT3.W.b	Cannabis sativa	White Widow
CsTFL1	BCMa.chr3.g189400'	CsTFL1.B.a	Cannabis sativa	Boone County
CsTFL1	BCMb.chr3.g146330'	CsTFL1.B.b	Cannabis sativa	Boone County
CsTFL1	FIN.CsTFL1'	CsTFL1.F	Cannabis sativa	FINOLA
CsTFL1	KOMPa.chr3.g208170'	CsTFL1.K.a	Cannabis sativa	Kompolti
CsTFL1	KOMPb.chr3.g147880'	CsTFL1.K.b	Cannabis sativa	Kompolti
CsTFL1	LOC115708910	CsTFL1.C	Cannabis sativa	CBDRx
CsTFL1	SAN2a.chr3.g441890'	CsTFL1.S.a	Cannabis sativa	Santhica 27
CsTFL1	SAN2b.chr3.g246820'	CsTFL1.S.b	Cannabis sativa	Santhica 27
CsTFL1	WHWa.chr3.g285210'	CsTFL1.W.a	Cannabis sativa	White Widow
CsTFL1	WHWb.chr3.g195140'	CsTFL1.W.b	Cannabis sativa	White Widow
HlCEN1	Scaffold_1533:167741670..167744500	HlCEN1	Humulus lupulus	Cascade
HlCEN2	Scaffold_24:294223640..294226524	HlCEN2	Humulus lupulus	Cascade
HlCEN3	Scaffold_24:295573708..295576581	HlCEN3	Humulus lupulus	Cascade
HlCEN4	Scaffold_77:310345440-310351548	HlCEN4	Humulus lupulus	Cascade
HlFT1	Scaffold_73:291410453..291414242	HlFT1	Humulus lupulus	Cascade
HlFT2a	Scaffold_1533:406644267..406647760	HlFT2a	Humulus lupulus	Cascade
HlFT2b	Scaffold_1533:406768438..406771911	HlFT2b	Humulus lupulus	Cascade
HlFT3	Scaffold_1533:157966743..157969184	HlFT3	Humulus lupulus	Cascade
HlFT4a	Scaffold_191:14416198..14420480	HlFT4a	Humulus lupulus	Cascade
HlFT4b	Scaffold_191:14224356..14228889	HlFT4b	Humulus lupulus	Cascade
HlMFT1	Scaffold_76:15168364..15173212	HlMFT1	Humulus lupulus	Cascade
HlMFT3	Scaffold_49:11327091..11330936	HlMFT3	Humulus lupulus	Cascade
HlTFL1	Scaffold_76:28193552-28196856	HlTFL1	Humulus lupulus	Cascade
PpBFT	LOC18785574	PpBFT	Prunus persica	Lovell
PpCEN	LOC18774596	PpCEN	Prunus persica	Lovell
PpFT	LOC18772119	PpFT	Prunus persica	Lovell
PpMFT	LOC18776491	PpMFT	Prunus persica	Lovell
PpTFL	LOC18771380	PpTFL	Prunus persica	Lovell

### Sheet: TableS4
Table S4. Normalised coverage calculation for MFT-like genes in C. sativa.
	Mapped to FINOLA (lacks MFT1-2 duplication)			Mapped to CBDRx (has MFT1-2 duplication)
gene	FINOLA male WGS	FINOLA female WGS	Felina 32 WGS	FINOLA male WGS	FINOLA female WGS	Felina 32 WGS
CsMFT1	1.01359	0.869507	1.10197	0.41	0.29	0.3
CsMFT2	n/a	n/a	n/a	0.43	0.57	0.69
CsMFT3	0.866752	1.22271	0.757524	0.77	0.91	0.64

### Sheet: TableS5
Table S5. Analysis of blast hits for PEBP-like genes in C. sativa cultivar 'FINOLA'.
		increase range by adding 500bp either end				strict blast hit protein location
query LOC ID	query	chr	start	end	length_genomic	start	end	on tree clusteres with which PEBP	Augustus protein	softberry protein	which prediction to use	length of protein used	start codon?	intact PEBP domain?	expression?	chr match in cs10	keep in final phylo tree?	manual changes made to genomic seq	FIN-male normalised coverage ((bedcov/length)/average-bam-coverage)	FIN-female normalised coverage ((bedcov/length)/average-bam-coverage)	F32 normalised coverage ((bedcov/length)/average-bam-coverage)
LOC115709185	CsFT2	QKVJ02000410.1	102193	104492	2299	103991	103046	CsFT2c	87.21% to cs10. use t2 (t1 identical except missing 102-128AA so missing import AA at 128), 14AA string of different AA to cs10 at 94-107AA, likely splicing issue	86.93% identical to cs10. same as Augustus but has 5AA et end	manual sequence correction from IGV	162	yes	yes	yes- in leaves, high in males (all 4 exons) lower in females (only exon 1)		yes	T insertion (compared to FIN Laverty genome). Add A at 401bp (bp accord to mRNA)	0.592247	0.00153671	0.305116
LOC115709185	CsFT2	QKVJ02001422.1	94129	96471	2342	95970	94967	CsFT2d	~75% similar to cs10, both t1 and t2 have deletion 97-125AA (AtFT AA) and different AA128	87.36% similar to cs10, deletion 93-102AA in AtFT	manual sequence correction from IGV	163	yes	yes	yes in some male leaves but low- only 2-3 reads		yes	TG insertion (compared to FIN Laverty genome). At 358-359bp (bp accord to mRNA) add CA	0.540226	0.00687727	0.129123
LOC115709185	CsFT2	CM011607.1	79898200	79901050	2850	79900555	79899081	CsFT2b	86.41% to cs10. use t2 (t1 identical except missing 5AA at end), 86.41% identical, 17AA string of different AA to cs10 at 73-84AA, likely splicing issue	88.7% imilar to cs10 but missing key AA at 85AA	manual sequence correction from IGV	185	yes	yes, 17AA string of different AA to cs10 at 73-84AA, likely splicing issue	yes- in leaves, high in males (all 4 exons) lower in females (only exon 4)		yes	G insertion (compared to FIN Laverty genome). Add C at 282bp (bp accord to mRNA)	0.494603	0.0368527	0.061995
LOC115709185	CsFT2	CM011606.1	18774870	18777030	2160	18775436	18776157		only 72AA, several deletions and no start	only 96AA, several deletions and no start	none	none	no	no	yes but unusual for PEBP- seems only 1-2 exons expressed		no		0.376318	0.0831459	0
LOC115700781	CsFT1	QKVJ02000894.1	196021	199878	3857	196521	199378	CsFT1b	weird deletion after start codon		use prediction used in QTL paper	176	yes	yes	yes	no as is a contig	yes		1.03322	0.133522	0.360933
LOC115696989	CsFT4	CM011610.1	6031980	6035987	4007	6032663	6035487	CsFT4	no start	has a start but weird deletion	softberry	137	yes	yes but deletion AA30-67 in AtFT	yes- but reads probably spread across this locus and 5734747-5739164	yes-cs10-Chr7 /Fin-chr6-CM011610.1	no		0.178108	0.15893	0.220955
LOC115715658	CsCEN2	CM011605.1	25324568	25327079	2511	25326508	25325513	CsCEN2	no prediction	94.38, with several AA and weird deletion compared to CsCEN2	softberry	174	yes	yes, deletion 67-70AA AtFT	less expression than 39393319bp hit- suggests maybe not true gene	yes-cs10-Chr5 /Fin-chr1- CM011605.1	no		0.24265	0.214499	0.0946439
LOC115711426	CsMFT1	CM011608.1	1846856	1849768	2912	1847391	1849170	MFT1 and 2	100% identical to CsMFT1 anf 2		augustus	174	yes	yes	yes- in some stem like R12 R29	yes- cs10-Chr3 /Fin- chr4-CM011608.1	yes		1.01359	0.869507	1.10197
LOC115708910	CsTFL1	CM011608.1	9602187	9604644	2457	9603899	9602989	CsTFL1	has start but weird deletion	no start and still weird deletion	manual sequence correction from IGV	158	yes	yes, deletion AA54-67 ATFT	yes-highest in stems	yes-cs10-Chr3 /Fin-chr4-CM011608.1	yes	manual sequence identical to cs10- must have been augustus splicing issue	1.23398	0.870565	1.03924
LOC115696989	CsFT4	CM011610.1	5734747	5739164	4417	5735428	5738298	CsFT4	weird 50AA added between (maybe) 2 exons	99.43% identical to cs10	softberry	176	yes	yes	yes- in all leaves and SD stem	yes-cs10-Chr7 /Fin-chr6-CM011610.1	yes		0.843546	0.944634	1.03426
LOC115715658	CsCEN2	CM011605.1	39393319	39395881	2562	39393931	39394934	CsCEN2	no start, weird deletion	99.44% identical to cs10	softberry	178	yes	yes	yes- high in leaves	yes-cs10-Chr5 /Fin-chr1- CM011605.1	yes		0.750116	0.945172	0.731157
LOC115720824	CsCEN4	CM011605.1	71328360	71331256	2896	71330971	71328633	CsCEN4	99.43% identical CEN4. also second isoform predicted but truncated (119AA)		augustus	175	yes	yes	yes- R12	no- cs10-Chr2 /Fin-chr3- CM011607.1	yes		1.01866	0.980328	1.06233
LOC115697736	CsFT3	QKVJ02000386.1	82715	88028	5313	87528	83215	CsFT3	no start, only 70AA	has start codon in softberry, weird deletion AA50-65 but other than that 85% identical to cs10 FT3	manual sequence correction from IGV	164	yes	yes, has 15AA deletion at AA52-66 in AtFT, so not important for function	yes- leaves and SD stem	no as is a contig	yes		0.573078	0.986311	1.06558
LOC115700781	CsFT1	QKVJ02000894.1	189269	194070	4801	189769	193570	CsFT1a	no start		use prediction used in QTL paper,remove Ns deletion at start to correct the frame	176	yes	yes	yes	no as is a contig	yes		1.03955	1.03655	0.218031
LOC115709185	CsFT2	CM011614.1	9255249	9257637	2388	9255749	9256747	CsFT2a	98.86% identical to cs10	-	augustus	177	yes	yes	yes- in leaves	yes- cs10-ChrX /Fin-chr10-CM011614.1	yes		0.963652	1.1132	0.48383
LOC115707673	CsMFT3	CM011609.1	76768515	76771747	3232	76769669	76770461	CsMFT3	not same start as cs10, weird 20AA at end but think is not predicting splicing correctly	shorter and still no start	manual sequence correction from IGV	169	no but has one in blast so assume splicing prediction issue	yes, deletion 68-76AA AtFT	yes-highly expressed in most tissues	yes-cs10-Chr1 /Fin- chr5-CM011609.1	yes	T and G deletions (compared to FIN Laverty genome) at 222bp- Does it make a difference to protein if G or T? No it is a Valine either way. Go with T to match S2 the parent of mapping population indel at 374bp, but not sure how to integrate- just leave alone for now T insertion at 402bp (compared to FIN Laverty genome) G insertion at 675bp (compared to FIN Laverty genome)	0.866752	1.22271	0.757524
LOC115715930	CsCEN3	CM011605.1	39559098	39561140	2042	39559759	39560640	CsCEN3	no prediction	85.87% identical to cs10 CEN3, but weird deletion	manual sequence correction from IGV	171	yes	deletion 77-100AA AtFT, so missing AA85	yes- in all leaves and SD stem	yes-cs10-Chr5 /Fin-chr1- CM011605.1	yes	C deletion (compared to FIN Laverty genome) at 400bp A deletion (compared to FIN Laverty genome) at 420bp A insertion (compared to FIN Laverty genome) at 431bp AT deletion (compared to FIN Laverty genome) at 693-694bp	0.93148	1.36091	1.02627
LOC115697843	CsCEN1	CM011607.1	86862609	86865249	2640	86863549	86864338	CsCEN1	no start	has a start but weird deletion	manual sequence correction from IGV	161	yes	yes, deletion AA87-100 AtFT	yes- high in all samples	no-cs10-ChrX/Fin-chr10-CM011614.1	yes	G insertion (compared to FIN Laverty genome) at 339bp jump to string at PYLKEH as deletion follows this- C insertion (compared to FIN Laverty genome) at 581bp A deletion (compared to FIN Laverty genome) at 613bp A insertion (compared to FIN Laverty genome) at 851bp	0.500115	1.40675	1.15029

### Sheet: TableS6
Table S6. Candidate conserved amino decides to maintain PEBP function and to differentiate between PEBP subfamilies.
Site (position in AtTFL1)	Site (position in AtFT)	Amino Acid	Reference	impact of alteration
11	8	P/T/S	Wang et al., 2015
12	9	L	Wang et al., 2015
15	12	G/K/S	Wang et al., 2015
16	13	R	Nakamura et al., 2019	important for phospholipid binding
17	14	V/L/I	Wang et al., 2015
19	16	G/E	Wang et al., 2015
20	17	D	Nakamura et al., 2019	important for phospholipid binding
21	18	V/I	Wang et al., 2015
35	32	Y	Nakamura et al., 2019	14-3-3- binding loops
36	33	G	Nakamura et al., 2019	14-3-3- binding loops
37	34	Q	Nakamura et al., 2019	14-3-3- binding loops
38	35	R	Nakamura et al., 2019	14-3-3- binding loops
42	39	N	Wang et al., 2015
46	43	P/S	Wang et al., 2015	? no P/S at this position
55	52	P	Wang et al., 2015
61	58	G/D/S	Wang et al., 2015
62	59	E	Nakamura et al., 2019	14-3-3- binding loops
63	60	D	Nakamura et al., 2019	14-3-3- binding loops
64	61	L	Nakamura et al., 2019	14-3-3- binding loops
65	62	R	Nakamura et al., 2019	14-3-3- binding loops
67	64	F in FT/L in MFT	Wang et al., 2015 (Figure 2)	candidate residue for functional divergence between PEBP subfamilies
69	66	T	Wang et al., 2015
70	67	L/M	Wang et al., 2015
73	70	V	Endo et al., 2018	impacts protein mobility
74	71	D/N	Wang et al., 2015
76	73	D	Wang et al., 2015
78	75	P	Wang et al., 2015
79	76	S	Endo et al., 2018	impacts protein mobility
80	77	P/R	Wang et al., 2015
81	78	S/G/D	Wang et al., 2015
83	80	P/A/R	Wang et al., 2015
86	83	R	Endo et al., 2018	impacts protein mobility
87	84	E	Wang et al., 2015
88	85	Y in FT/H in TFL1	Ho and Weigel, 2014
90	87	H/L/Y	Wang et al., 2015
91	88	W	Wang et al., 2015
93	90	V/I/L	Wang et al., 2015
94	91	T in FT/V in MFT	Wang et al., 2015 (Figure 2)	candidate residue for functional divergence between PEBP subfamilies
96	93	I	Wang et al., 2015
97	94	P/Q	Wang et al., 2015
98	95	A in FT/G in TFL1	Wang et al., 2015 (Figure 2)	candidate residue for functional divergence between PEBP subfamilies
104	101	F in FT/R or K in MFT	Wang et al., 2015 (Figure 2)	candidate residue for functional divergence between PEBP subfamilies
105	102	G	Wang et al., 2015
107	104	E/V	Wang et al., 2015
112	109	E in FT	Ho and Weigel, 2014
114	111	P	Wang et al., 2015
116	113	P	Wang et al., 2015
119	116	G/W	Wang et al., 2015
120	117	I	Wang et al., 2015
121	118	H	Wang et al., 2015
122	119	R	Wang et al., 2015
127	124	L/V	Wang et al., 2015
128	125	F/L/Y	Wang et al., 2015
130	127	Q/M	Wang et al., 2015
131	128	L in FT	Ho and Weigel, 2014	may impact surface charge of FT
133	130	R in FT/P in TFL1	Wang et al., 2015 (Figure 2)	candidate residue for functional divergence between PEBP subfamilies
138	134	Y in FT	Ho and Weigel, 2014
141	137	G in FT, P in Wang et al. 2015	Wang et al., 2015
142	138	W in FT/S or T in TFL1	Ho and Weigel, 2014
143	139	R	Wang et al., 2015
144	140	Q in FT/D in TFL1	Ho and Weigel, 2014
146	142	F	Wang et al., 2015
148	144	T/S	Wang et al., 2015
150	146	E	Ho and Weigel, 2014	may impact surface charge of FT
151	147	F	Wang et al., 2015
154	150	L/I in FT	Wang et al., 2015 (Figure 3)
156	152	N in FT/D or E in TFL1	Ho and Weigel, 2014	If N152K converts FT to TFl1 by impacting surface charge
157	153	L	Wang et al., 2015
159	155	L	Ho and Weigel, 2014	may impact surface charge of FT
160	156	P/D/-	Wang et al., 2015
161	157	V	Wang et al., 2015
162	158	A/G/S	Wang et al., 2015
163	159	A in FT/T in MFT	Wang et al., 2015 (Figure 2)	candidate residue for functional divergence between PEBP subfamilies
167	163	N	Wang et al., 2015
170	166	R in FT/K in MFT	Wang et al., 2015 (Figure 2)	candidate residue for functional divergence between PEBP subfamilies
173	169	G in FT/A in TFL1	Wang et al., 2015 (Figure 2)	candidate residue for functional divergence between PEBP subfamilies
175	171	G in FT/R in TFL1	Wang et al., 2015 (Figure 2)	candidate residue for functional divergence between PEBP subfamilies
176	172	G in FT/R in TFL1	Wang et al., 2015 (Figure 2)	candidate residue for functional divergence between PEBP subfamilies
177	173	R/H/-	Wang et al., 2015
